# Essential roles of HGT-derived sterol biosynthesis in trypanosomatid growth and parasitism

**DOI:** 10.1101/2025.08.28.672796

**Authors:** Xuye Yuan, Tatsuhiko Kadowaki

## Abstract

Horizontal gene transfer (HGT) has played a major role in the evolution of kinetoplastids, but its scope and functional significance remain incompletely understood. We performed a comparative genomic analysis of 12 trypanosomatid parasites together with the free-living kinetoplastid *Bodo saltans* as an outgroup, using the DarkHorse algorithm to identify putative HGT candidates. *B. saltans* encoded the largest number of HGT-derived genes (980; 5.2% of coding sequences), whereas parasitic *Leishmania* species retained the fewest (67-71; 0.8-0.9%), consistent with extensive gene loss accompanying the transition to parasitism. Dollo parsimony reconstruction indicated that the kinetoplastid ancestor acquired numerous horizontally transferred genes, many of which were subsequently lost, but several functionally important families were retained in trypanosomatids. Among these, we identified a bacterial-derived aspartate ammonia ligase that, together with aspartate ammonia lyase, likely supports redox balance and succinate fermentation under anaerobic conditions in the insect gut. Phylogenetic analyses also revealed bacterial or archaeal origins of multiple enzymes in ergosterol biosynthesis, an essential pathway in trypanosomatids. Functional characterization in *Lotmaria passim* demonstrated that sterol C-8 isomerase is indispensable, whereas sterol C-5 desaturase is nonessential *in vitro* but critical for parasite growth at low temperature, amphotericin B sensitivity, and successful colonization of the honey bee hindgut. These findings illustrate the dual evolutionary trajectory of HGT in kinetoplastids: extensive gene loss during the transition to parasitism, coupled with the retention of lineage-specific innovations essential for survival in host environments.

**Significance Statement:** Kinetoplastids include both free-living species such as *Bodo saltans* and parasitic trypanosomatids, the latter responsible for devastating human, animal, and insect diseases. While trypanosomatids have streamlined their genomes during host adaptation, free-living relatives retained a broader genetic repertoire shaped by environmental gene acquisition. By systematically tracing horizontally transferred genes (HGTs) across kinetoplastids, we reveal how free-living *B. saltans* accumulated diverse HGT candidates, whereas parasitic trypanosomatids lost many of these genes but selectively retained or acquired others critical for their specialized niches. We show that HGT contributed to the evolution of sterol biosynthesis and metabolic pathways supporting parasite survival in anaerobic insect guts. Functional analyses in *Lotmaria passim*, a honey bee parasite, demonstrate that HGT-dependent ergosterol biosynthesis is essential for gut colonization and influence sensitivity to amphotericin B. These findings highlight how horizontal gene transfer not only shaped the metabolic architecture of kinetoplastids but also underpins parasite adaptation to host environments.
