## Additional file 2 for "Essential roles of HGT-derived sterol biosynthesis in trypanosomatid growth and parasitism"

### Sheet: Sheet1
Primer	Sequence
5-XhoI-LpBiP	TTTTCTCGAGGCAGTGAGGGATCGTCTTGTGCTG
3-XhoI-stop-LpBiP	TTTTCTCGAGTTACAAGTCGTCCATCGCGTCCGG
LpSC8I-5-XbaI	TTTCTAGAATGCTCGGTTCTCGCTTCTCTGTG
LpSC8I-3-XbaI	TTTCTAGAAATCTTGCCAGCGAGCAGGTT
LpSC5D1-5-XbaI	TTTCTAGAATGGACTTTGCCTTCAGGCTTTACGCC
LpSC5D2-5-XbaI	TTTCTAGAATGGACTTTGCCTTTGACCTTTACACG
LpSC5D-3-XbaI	TTTCTAGACGCAGCCTTCTTGACGTGACGCGCT
LpSC8IgRNA378F	TTGTGGACTTCTTCAACATACTGG
LpSC8IgRNA378R	AAACCCAGTATGTTGAAGAAGTCC
LpSC5DgRNA688RF	TTGTGCTCGTGGTGGATCGTGTGG
LpSC5DgRNA688RR	AAACCCACACGATCCACCACGAGC
LpSC8I-5'UTR-F	GGTCATCTTCTCAGAGTGTCAGCT
LpSC8I-5'UTR-R	CTTTTTCATATATATATACTGTTTTTGCTTTCTGGTC
LpSC8I-Hyg-F	TATATATATATGAAAAAGCCTGAACTC
LpSC8I-Hyg-R	GAAGACGCCCTATTTCTTTGCCCTCGG
LpSC8I-3'UTR-F	AAGAAATAGGGCGTCTTCTGCAGACACGCTCAA
LpSC8I-3'UTR-R	AACTGCTTGGAGCATGTACACGCG
LpSC5D1-5'UTR-F	TTAAAGGAAGTTGAGGGGCGTGAG
LpSC5D1-5'UTR-R	CTTTTTCATTTTTATTTTTTCTTTCTTCTTTCTTCTTGTTGACTCC
LpSC5D1-Hyg-F	AAAATAAAAATGAAAAAGCCTGAACTC
LpSC5D2-Hyg-R	CCGGTGGTTCTATTTCTTTGCCCTCGG
LpSC5D2-3'UTR-F	AAGAAATAGAACCACCGGCGGTTGCTGTGGAGGATG
LpSC5D2-3'UTR-R	TTCCAACGCGTCCTGCCAATCAGT
LpSC8I-5'UTR-Up	TAGTTGAGCTTCTGTGCCTTTGCG
LpSC8I-32R	ACCAGCATCACAGAGAAGCGAGAA
LpSC5D1-5'UTR-Up	TAAAATGGAGCGAGGAGTAGGCAG
LpSC5D1-63R	ATGCGTCAGTTTGTCCTTGTCCAC
LpSC5D2-782F	TGCTGCACGCGTGTGACCAGAATT
LpSC5D2-3'UTR-Down	TGAACGTTCTTCTCTCCCGACTTC
Hyg-159R	GCAGCTATTTACCCGCAGGACATA
Hyg-846F	CGTATATGCTCCGCATTGGTCTTG
LpSC5D-250R	AGCACGTCGCTATCCAGATCTCGT
LpSL-F-1st	CTAACGCTATATAAGTATCAG
LpSL-F-2nd	ATCAGTTTCTGTACTTTATTG
LpSL-F	CTAACGCTATATAAGTATCAGTTTCTGTACTTTATTG
LpGAPDH-R	GGGCCAGGCAGTTGGTCGTG
LpSC5D-stop-HindIII	TTTAAGCTTACGCAGCCTTCTTGACGTGACG
LpITS2-F	GGGTCTTTTGTGATCGGGATAA
LpITS2-R	CAAAAAGATGCCTAACGTGAAGAA
AmHsTRPA-F	TAGCGTACATGTGGTGCTGT
AmHsTRPA-R	GCTAGGCTCCACGTAATCCA
